# Molecular signature of postmortem lung tissue from COVID-19 patients suggests distinct trajectories driving mortality

**DOI:** 10.1101/2021.11.08.467705

**Authors:** Anshul Budhraja, Anubhav Basu, Atish Gheware, Dasari Abhilash, Seesandra Rajagopala, Suman Pakala, Madhuresh Sumit, Animesh Ray, S Arulselvi, Purva Mathur, Aruna Nambirajan, Sachin Kumar, Ritu Gupta, Naveet Wig, Anjan Trikha, Randeep Guleria, Chitra Sarkar, Ishaan Gupta, Deepali Jain

## Abstract

The precise molecular mechanisms behind life-threatening lung abnormalities during severe SARS-CoV-2 infections are still unclear. To address this challenge, we performed whole transcriptome sequencing of lung autopsies from 31 patients suffering from severe COVID-19 related complications and 10 uninfected controls. Using a metatranscriptome analysis of lung tissue samples we identified the existence of two distinct molecular signatures of lethal COVID-19. The dominant “classical” signature (n=23) showed upregulation of unfolded protein response, steroid biosynthesis and complement activation supported by massive metabolic reprogramming leading to characteristic lung damage. The rarer signature (n=8) potentially representing “Cytokine Release Syndrome” (CRS) showed upregulation of cytokines such IL1 and CCL19 but absence of complement activation and muted inflammation. Further, dissecting expression of individual genes within enriched pathways for patient signature suggests heterogeneity in host response to the primary infection. We found that the majority of patients cleared the SARS-CoV-2 infection, but all suffered from acute dysbiosis with characteristic enrichment of opportunistic pathogens such as *Staphylococcus cohnii* in “classical” patients and *Pasteurella multocida* in CRS patients. Our results suggest two distinct models of lung pathology in severe COVID-19 patients that can be identified through the status of the complement activation, presence of specific cytokines and characteristic microbiome. This information can be used to design personalized therapy to treat COVID-19 related complications corresponding to patient signature such as using the identified drug molecules or mitigating specific secondary infections.
