## Supplementary Table 5 for "Molecular signature of postmortem lung tissue from COVID-19 patients suggests distinct trajectories driving mortality"

### Sheet: Sheet1
Read counts for all species classied by Kraken2 (Confidence 0.3; Read Cutoff 100)
Genus species	17N	19N	21N	4N	7N	cov11	cov16	cov18	cov19	cov20	cov21	cov22	cov23	cov25	cov26	cov27	cov2	cov30	cov32	cov33	cov36	cov38	cov39	cov40	cov41	cov42	cov44	cov47	cov48	cov49	cov50	cov53	cov54	cov55	cov60	cov6	cov8	N10	N11	N6	N7	N9
Acinetobacter baumannii	0	0	0	0	0	0	0	0	0	0	0	0	0	0	0	0	0	0	0	0	0	0	415	0	0	0	0	0	0	0	0	0	0	1597	0	0	0	0	0	0	0	0
Acinetobacter indicus	0	227	526	0	0	0	0	0	0	0	0	0	246	0	0	0	0	0	0	0	0	0	0	0	0	0	0	0	0	0	0	0	0	0	0	0	0	0	0	0	0	0
Acinetobacter johnsonii	0	0	0	0	0	0	0	0	0	0	0	114	107	0	0	0	0	0	0	0	0	0	0	0	0	0	0	0	0	0	0	0	0	0	0	0	0	0	0	0	0	0
Acinetobacter junii	0	0	109	0	0	0	0	0	0	0	0	0	224	0	0	0	0	0	0	0	0	0	0	0	0	0	0	0	0	0	0	147	0	0	0	0	0	0	0	0	0	0
Acinetobacter schindleri	0	444	490	0	0	0	0	0	0	0	0	0	314	0	0	0	0	0	0	0	0	0	0	0	0	0	0	0	0	0	0	0	0	0	0	0	0	0	0	0	0	0
Acinetobacter tandoii	0	0	0	0	0	0	0	0	0	0	141	0	0	0	0	0	0	0	0	0	0	0	0	0	0	0	0	0	0	0	0	0	0	0	0	0	0	0	0	0	0	0
Acinetobacter ursingii	0	0	0	0	0	0	0	0	0	0	3792	0	0	0	0	0	0	0	0	0	0	0	0	0	0	0	0	0	0	0	0	0	0	0	0	0	0	0	0	0	0	0
Aeromonas caviae	0	0	0	0	0	0	0	0	0	0	536	0	0	0	0	0	0	0	0	0	0	0	0	0	0	0	0	0	0	0	0	0	0	0	0	0	0	0	0	0	0	0
Aeromonas salmonicida	0	0	0	0	0	0	0	0	0	0	194	0	0	0	0	0	0	0	0	0	0	0	0	0	0	0	0	0	0	0	0	0	0	0	0	0	0	0	0	0	0	0
Alcanivorax xenomutans	0	0	0	0	0	0	0	0	0	0	0	0	0	0	0	0	0	0	0	0	0	0	0	0	0	0	0	0	0	0	0	0	0	0	0	0	0	0	0	0	0	0
Aspergillus oryzae	0	0	0	0	0	0	0	0	0	0	0	0	0	1728	0	0	0	0	496	0	0	953	0	0	5023	0	0	0	0	0	0	0	0	0	0	0	0	0	0	0	0	0
Bacteroides thetaiotaomicron	0	0	0	0	0	0	0	0	0	0	0	0	0	0	0	0	0	0	0	0	0	0	5485	0	0	0	0	0	0	0	0	0	0	0	0	0	0	0	0	0	0	0
Brevibacterium luteolum	0	0	0	0	0	0	0	0	0	0	0	0	0	0	0	0	0	0	0	0	0	0	0	0	0	0	0	0	0	0	0	125	0	0	0	0	0	0	0	0	0	0
Chryseobacterium arthrosphaerae	0	0	0	0	0	0	0	0	0	0	0	0	108	187	0	0	0	0	131	0	0	186	284	181	0	109	134	165	0	100	0	838	110	106	0	0	0	0	0	0	0	0
Cloacibacterium normanense	0	0	0	0	0	0	0	0	0	0	0	0	0	0	0	0	0	0	0	0	0	0	0	0	0	0	0	0	0	0	0	0	0	0	0	0	0	174	113	140	169	151
Clostridium botulinum	0	0	0	0	0	0	0	0	0	0	0	0	484	0	0	0	0	0	0	0	0	0	0	0	0	0	0	0	0	0	0	0	0	0	0	0	0	0	0	0	0	0
Clostridium perfringens	0	0	0	0	0	0	0	0	0	0	0	0	0	0	0	0	0	0	0	0	0	0	0	0	0	0	0	0	0	0	0	0	0	0	0	0	0	0	0	0	165	0
Comamonas aquatica	0	0	0	0	0	0	0	0	0	0	0	0	0	0	0	0	0	0	0	0	0	0	0	0	0	0	0	0	0	0	0	0	0	0	0	0	0	0	0	0	0	0
Corynebacterium kefirresidentii	0	109	0	0	0	0	0	0	0	0	0	0	105	0	0	0	0	0	0	0	0	0	0	0	0	0	0	0	0	0	0	106	0	0	0	0	0	0	0	0	0	0
Corynebacterium sanguinis	0	0	0	0	0	0	0	0	0	0	0	0	0	0	0	0	0	0	0	0	0	0	0	0	0	0	0	0	0	0	0	188	0	0	0	0	0	0	0	0	0	0
Corynebacterium striatum	0	0	0	0	0	0	0	0	0	0	0	0	0	0	0	0	0	0	0	0	0	0	751	0	0	0	0	0	0	0	0	0	0	0	0	0	0	0	0	0	0	0
Corynebacterium tuberculostearicum	0	0	0	0	0	0	0	0	0	0	0	0	0	0	0	0	0	0	0	0	0	0	0	0	0	0	0	0	0	0	0	127	0	0	0	0	0	0	0	0	0	0
Cutibacterium acnes	800	6865	2458	1291	1545	992	458	814	1031	1372	5505	1071	9689	1722	267	1033	618	2358	1758	911	870	1504	2310	1949	661	872	1112	2263	396	1544	816	16985	3030	2968	790	661	451	####	562	916	1047	856
Cutibacterium granulosum	0	157	0	0	0	0	0	0	0	0	0	0	0	0	0	0	0	0	0	0	0	0	0	0	0	0	0	0	0	0	0	265	0	0	0	0	0	0	0	0	0	0
Empedobacter falsenii	0	0	0	0	0	0	0	0	0	0	1292	0	0	0	0	0	0	0	0	0	0	0	0	0	0	0	0	0	0	0	0	0	0	0	0	0	0	0	0	0	0	0
Enterobacter asburiae	0	0	0	0	0	0	0	0	0	0	276	0	0	0	0	0	0	0	0	0	0	0	0	0	0	0	0	0	0	0	0	0	0	0	0	0	0	0	0	0	0	0
Enterobacter cloacae	0	0	0	0	0	0	0	0	0	0	611	0	0	0	0	0	0	0	0	0	0	0	0	0	0	0	0	0	0	0	0	0	0	0	0	0	0	0	0	0	0	0
Enterococcus faecium	0	0	0	0	0	0	0	0	0	0	0	0	0	603	0	0	0	0	0	0	0	0	0	0	0	0	0	0	0	0	0	361	0	0	0	0	0	0	0	0	0	0
Exiguobacterium mexicanum	0	0	0	0	0	0	0	0	0	0	0	0	138	0	0	0	0	0	0	0	0	0	0	0	0	0	0	0	0	0	0	0	0	0	0	0	0	0	0	0	0	0
Fusarium fujikuroi	0	0	0	0	0	0	0	0	0	0	106	0	0	0	0	0	0	0	0	0	0	0	0	0	0	0	0	0	0	0	0	0	0	0	0	0	0	0	0	0	0	0
Gardnerella vaginalis	0	0	0	0	0	0	0	0	0	0	0	0	0	0	0	0	0	0	0	0	0	0	0	0	0	0	0	0	0	0	0	108	0	0	0	0	0	0	0	0	0	0
Gordonia bronchialis	0	0	0	0	0	0	0	0	0	0	0	0	0	0	0	0	0	0	0	0	0	0	100	0	0	0	0	0	0	0	0	349	0	0	0	0	0	0	0	0	0	0
Human betaherpesvirus	0	0	0	0	0	0	0	0	0	0	328	0	0	154	0	0	0	1565	0	0	0	0	0	0	426	0	0	0	0	0	0	265	0	0	0	337	416	0	0	0	0	0
Hydrogenophilus thermoluteolus	0	0	0	0	0	0	0	0	0	0	0	0	0	0	0	0	0	0	0	0	0	0	0	0	0	0	0	0	0	0	0	100	0	0	0	0	0	0	0	0	0	0
Klebsiella pneumoniae	0	0	0	0	0	0	0	0	0	0	232	0	0	0	0	0	0	0	0	0	0	0	337	0	0	0	0	0	0	0	0	0	0	0	854	0	0	0	0	0	0	0
Kocuria flava	0	0	0	0	0	0	0	0	0	0	0	0	0	0	0	0	0	0	0	0	0	0	0	0	0	0	0	0	0	0	0	138	104	0	0	0	0	0	0	0	0	0
Kocuria palustris	0	181	0	0	0	0	0	0	0	0	0	0	0	0	0	0	0	0	0	0	0	0	0	0	0	0	0	0	0	0	0	247	0	0	0	0	0	104	0	123	0	107
Kocuria rhizophila	0	0	0	0	0	0	0	0	0	0	0	0	0	0	0	0	0	0	0	0	0	0	0	0	0	0	0	0	0	0	0	120	0	0	0	0	0	0	0	269	121	0
Kytococcus sedentarius	0	0	0	0	0	0	0	0	0	0	0	0	0	0	0	0	0	0	0	0	0	0	0	0	0	0	0	0	0	0	0	0	0	0	0	0	0	0	0	185	0	0
Lactobacillus delbrueckii	0	0	0	0	0	0	0	0	0	0	284	0	107	0	0	0	0	0	0	0	0	0	0	0	0	0	0	0	0	0	0	0	0	0	0	0	0	0	0	0	0	0
Malassezia restricta	0	378	241	0	169	101	0	0	155	227	377	105	1162	196	0	181	100	230	139	0	0	118	207	700	0	0	107	112	0	107	0	866	290	334	0	101	0	240	107	197	206	190
Methylobacterium sp.	0	0	0	0	0	0	0	0	0	0	0	0	0	0	0	0	0	0	0	0	0	0	0	0	0	0	0	0	0	0	0	0	0	0	0	0	0	0	203	0	109	0
Micrococcus luteus	0	605	0	165	301	0	0	0	0	0	215	0	197	0	0	0	0	0	0	0	0	0	150	0	0	0	0	103	0	106	0	979	344	126	0	0	0	0	0	0	0	0
Moraxella osloensis	162	581	714	156	465	104	0	137	151	287	314	197	1325	0	0	186	156	297	0	0	0	0	0	0	0	0	0	106	0	927	0	616	118	195	0	0	0	176	0	112	0	101
Mycobacterium tuberculosis	0	0	0	0	0	0	0	0	0	0	0	0	0	0	0	0	0	0	0	0	0	0	14346	0	0	0	0	0	0	0	0	0	0	0	0	0	0	0	0	0	0	0
Mycobacteroides abscessus	0	282	0	0	0	0	0	0	0	0	0	0	0	0	0	0	0	0	0	0	0	0	0	0	0	0	0	0	0	0	0	0	0	0	0	0	0	0	0	0	0	0
Paracoccus sanguinis	0	0	0	0	0	0	0	0	0	0	0	0	0	0	0	0	0	0	0	0	0	0	0	0	0	0	0	0	0	0	0	185	0	0	0	0	0	0	0	0	0	0
Paracoccus sp.	0	116	0	0	0	0	0	0	0	0	0	0	0	0	0	0	0	0	0	0	0	0	0	0	0	0	0	0	0	248	0	280	0	0	0	0	0	0	0	0	0	0
Paracoccus yeei	0	0	0	0	0	0	0	0	0	0	0	0	0	0	0	0	0	0	0	0	0	0	0	0	0	0	0	0	0	0	0	0	0	0	0	0	0	0	0	0	0	0
Pasteurella multocida	0	0	0	0	0	0	0	0	0	110	0	0	487	0	0	0	0	0	0	0	0	0	0	0	0	0	0	0	0	0	1322	0	0	0	0	0	0	0	0	0	0	0
Peptacetobacter hiranonis	0	0	0	0	0	0	0	0	0	0	0	0	0	0	0	0	0	0	0	0	0	0	0	0	0	0	0	0	0	0	0	0	0	0	0	0	0	0	0	0	633	0
Porphyromonas asaccharolytica	0	0	0	0	0	0	0	0	0	0	0	0	0	0	0	0	0	0	0	0	0	0	195	0	0	0	0	0	0	0	0	0	0	0	0	0	0	0	0	0	0	0
Primate tetraparvovirus	0	0	0	0	0	0	0	266	0	0	0	0	0	0	0	0	0	0	0	0	0	0	0	0	0	0	0	245	0	231	0	0	0	0	0	0	0	0	0	0	0	0
Pseudomonas aeruginosa	0	0	0	0	0	0	0	0	0	0	0	0	112	0	0	0	0	0	0	0	0	0	0	0	0	0	0	0	0	0	0	0	0	0	15031	0	0	0	0	0	0	0
Pseudomonas alcaligenes	0	0	0	0	0	0	0	0	0	0	0	0	0	0	0	0	0	0	0	0	0	0	0	0	0	0	0	0	0	0	0	121	0	0	0	0	0	0	0	0	0	0
Pseudomonas stutzeri	0	250	0	0	0	0	0	0	0	0	0	0	256	0	0	0	0	0	0	0	0	0	0	0	0	0	0	199	0	0	0	274	0	0	125	0	0	100	102	189	136	0
Pseudomonas yamanorum	0	0	0	0	0	0	0	0	0	0	0	0	0	0	0	0	0	0	0	0	0	0	0	0	0	0	0	0	0	0	0	190	0	0	0	0	0	0	0	0	0	0
Ralstonia insidiosa	0	0	0	0	0	0	0	0	0	0	0	0	0	0	0	0	0	0	0	0	0	0	0	0	0	0	0	0	0	0	0	0	0	0	0	0	0	242	120	236	276	195
Ralstonia solanacearum	0	0	0	0	0	0	0	0	0	0	0	0	0	0	0	0	0	0	0	0	0	0	0	0	0	0	0	0	0	0	0	128	0	0	0	0	0	0	0	0	0	0
Rothia mucilaginosa	0	0	0	0	235	0	0	0	0	0	0	0	0	0	0	0	0	0	0	0	0	0	0	0	0	0	0	0	0	0	0	0	0	0	0	0	0	0	0	0	0	0
Serratia grimesii	0	0	0	0	0	0	0	0	0	0	0	0	0	0	0	0	0	0	0	0	0	0	0	0	0	0	0	0	0	0	0	309	0	0	0	0	0	0	0	0	0	0
SARS cov2	0	0	0	0	0	0	0	0	0	1097278	338	0	0	0	0	0	0	0	0	0	0	0	0	0	0	0	0	0	265494	125	0	0	318	1646	0	0	0	0	0	0	0	0
Sphingomonas koreensis	0	152	0	0	0	0	0	0	0	0	0	0	0	0	0	0	0	0	0	0	0	0	0	0	0	0	0	0	0	0	0	0	0	0	0	0	0	0	0	0	0	0
Sphingomonas melonis	0	119	0	0	0	0	0	0	0	0	0	0	0	0	0	0	0	0	0	0	0	0	0	0	0	0	0	0	0	0	0	0	0	0	0	0	0	0	0	0	0	0
Sphingomonas paucimobilis	639	3206	384	616	543	0	0	0	0	0	0	0	0	0	0	0	0	0	0	0	0	0	0	0	0	0	0	0	0	0	0	0	0	0	0	0	0	0	0	0	0	0
Staphylococcus arlettae	0	0	103	0	0	0	0	0	0	0	0	0	307	0	0	0	0	0	0	0	0	0	0	0	0	0	0	0	0	0	0	0	0	0	0	0	0	0	0	0	0	0
Staphylococcus capitis	0	0	0	0	0	0	0	0	0	0	0	0	412	0	0	0	0	0	0	0	0	0	0	0	0	0	0	0	0	0	0	0	0	0	0	0	0	0	0	0	0	153
Staphylococcus cohnii	0	0	258	0	0	0	0	0	0	0	0	0	176	153	0	0	0	0	0	0	0	119	144	147	0	0	0	147	0	0	0	495	102	0	0	0	0	0	0	0	0	0
Staphylococcus epidermidis	0	334	163	0	117	0	0	0	108	173	160	0	893	0	0	134	113	221	0	0	0	0	0	0	0	0	0	0	0	0	0	400	0	183	0	0	0	0	0	0	0	0
Staphylococcus hominis	0	0	0	0	0	0	0	0	0	0	152	0	183	0	0	0	0	0	0	0	0	0	0	0	0	0	0	0	0	0	0	135	0	0	0	0	0	0	0	0	0	0
Staphylococcus pasteuri	0	0	0	0	0	0	0	0	0	0	4678	0	108	0	0	0	0	0	0	0	0	0	0	0	0	0	0	0	0	0	0	0	0	0	0	0	0	0	0	0	0	0
Staphylococcus simulans	0	0	0	0	0	0	0	0	0	0	0	0	0	0	0	0	0	0	0	0	0	0	0	0	0	0	0	0	0	0	0	124	0	0	0	0	0	0	0	0	0	0
Staphylococcus warneri	0	0	0	0	0	0	0	0	0	0	2709	0	205	0	0	0	0	0	0	0	0	0	0	0	0	0	0	0	0	0	0	0	0	0	0	0	0	0	0	0	0	0
Streptococcus mitis	0	0	0	0	0	0	0	0	0	0	0	0	117	0	0	0	0	0	0	0	0	0	0	0	0	0	0	0	0	0	0	0	0	0	0	0	0	0	0	0	0	0
Streptococcus thermophilus	0	0	0	0	0	0	0	0	0	0	179	0	219	0	0	0	0	0	0	0	0	0	0	0	0	0	0	0	0	0	0	0	0	0	0	0	0	0	0	0	0	0
Tessaracoccus flavus	0	0	0	0	0	0	0	0	0	0	0	0	0	0	0	0	0	0	0	0	0	0	0	0	0	0	0	0	0	0	0	100	0	0	0	0	0	0	0	0	0	0
Thermotoga maritima	0	0	0	0	0	0	0	0	0	0	0	0	248	0	0	0	0	0	0	0	0	0	0	0	0	0	0	0	0	0	0	0	0	0	0	0	0	0	0	0	0	0
Tobacco mosaic	0	0	131	0	0	0	0	0	0	0	0	0	0	0	0	0	0	0	0	0	0	0	0	0	0	0	0	0	0	0	0	0	0	0	0	0	0	0	0	0	0	0
Tsukamurella paurometabola	0	0	0	0	0	0	0	0	0	0	0	0	0	140	0	0	0	0	0	0	0	0	214	126	0	0	0	148	0	103	0	648	167	0	0	0	0	0	0	0	0	0
