## Supplementary Table 6 for "Molecular signature of postmortem lung tissue from COVID-19 patients suggests distinct trajectories driving mortality"

### Sheet: Sheet1
Samples with SARS-CoV-2 reads present (Kraken2 conf. 0.3 with minimum 100 reads)
Sample	Coverage	Depth
cov20	1	12588.2863
cov21	0.825436	3.8993
cov48	0.999666	4211.8
cov49	0.473531	1.2026
cov54	0.669933	3.0675
cov55	0.998194	17.8115

### Sheet: Sheet2
Mutation list for high quality SARS-CoV-2 genomes
sample	refpos	refvar	qvar	qpos	qlength	protein	variant	varclass	annotation
hCoV-19/India/AIIMS-DELHI-cov48/2020	29771	A	T	29751	29854	3'UTR	29771	extragenic	NA
hCoV-19/India/AIIMS-DELHI-cov20/2020	241	C	T	238	29880	5'UTR	241	extragenic	NA
hCoV-19/India/AIIMS-DELHI-cov48/2020	241	C	T	221	29854	5'UTR	241	extragenic	NA
hCoV-19/India/AIIMS-DELHI-cov55/2020	241	C	T	241	29903	5'UTR	241	extragenic	NA
hCoV-19/India/AIIMS-DELHI-cov20/2020	26735	C	T	26732	29880	M	Y71Y	SNP_silent	Membrane
hCoV-19/India/AIIMS-DELHI-cov20/2020	26754	G	A	26751	29880	M	G78S	SNP	Membrane
hCoV-19/India/AIIMS-DELHI-cov48/2020	26735	C	T	26715	29854	M	Y71Y	SNP_silent	Membrane
hCoV-19/India/AIIMS-DELHI-cov55/2020	26735	C	T	26735	29903	M	Y71Y	SNP_silent	Membrane
hCoV-19/India/AIIMS-DELHI-cov20/2020	28854	C	T	28851	29880	N	S194L	SNP	Nucleocapsid protein
hCoV-19/India/AIIMS-DELHI-cov48/2020	28854	C	T	28834	29854	N	S194L	SNP	Nucleocapsid protein
hCoV-19/India/AIIMS-DELHI-cov55/2020	28854	C	T	28854	29903	N	S194L	SNP	Nucleocapsid protein
hCoV-19/India/AIIMS-DELHI-cov20/2020	13459	G	T	13456	29880	NSP12a	S6S	SNP_silent	RNA-dependent RNA polymerase, pre-ribosomal frameshift
hCoV-19/India/AIIMS-DELHI-cov20/2020	14408	C	T	14405	29880	NSP12b	P314L	SNP	RNA-dependent RNA polymerase, post-ribosomal frameshift
hCoV-19/India/AIIMS-DELHI-cov48/2020	14408	C	T	14388	29854	NSP12b	P314L	SNP	RNA-dependent RNA polymerase, post-ribosomal frameshift
hCoV-19/India/AIIMS-DELHI-cov55/2020	14408	C	T	14408	29903	NSP12b	P314L	SNP	RNA-dependent RNA polymerase, post-ribosomal frameshift
hCoV-19/India/AIIMS-DELHI-cov55/2020	16163	C	T	16163	29903	NSP12b	T899I	SNP	RNA-dependent RNA polymerase, post-ribosomal frameshift
hCoV-19/India/AIIMS-DELHI-cov20/2020	18877	C	T	18874	29880	NSP14	C279C	SNP_silent	3'-to-5' exonuclease
hCoV-19/India/AIIMS-DELHI-cov48/2020	18877	C	T	18857	29854	NSP14	C279C	SNP_silent	3'-to-5' exonuclease
hCoV-19/India/AIIMS-DELHI-cov55/2020	18877	C	T	18877	29903	NSP14	C279C	SNP_silent	3'-to-5' exonuclease
hCoV-19/India/AIIMS-DELHI-cov20/2020	1947	T	C	1944	29880	NSP2	V381A	SNP	Non-Structural protein 2
hCoV-19/India/AIIMS-DELHI-cov48/2020	1947	T	C	1927	29854	NSP2	V381A	SNP	Non-Structural protein 2
hCoV-19/India/AIIMS-DELHI-cov55/2020	1947	T	C	1947	29903	NSP2	V381A	SNP	Non-Structural protein 2
hCoV-19/India/AIIMS-DELHI-cov20/2020	3037	C	T	3034	29880	NSP3	F106F	SNP_silent	Predicted phosphoesterase, papain-like proteinase
hCoV-19/India/AIIMS-DELHI-cov48/2020	3037	C	T	3017	29854	NSP3	F106F	SNP_silent	Predicted phosphoesterase, papain-like proteinase
hCoV-19/India/AIIMS-DELHI-cov48/2020	7329	C	G	7309	29854	NSP3	A1537G	SNP	Predicted phosphoesterase, papain-like proteinase
hCoV-19/India/AIIMS-DELHI-cov55/2020	3037	C	T	3037	29903	NSP3	F106F	SNP_silent	Predicted phosphoesterase, papain-like proteinase
hCoV-19/India/AIIMS-DELHI-cov55/2020	3455	T	C	3455	29903	NSP3	Y246H	SNP	Predicted phosphoesterase, papain-like proteinase
hCoV-19/India/AIIMS-DELHI-cov48/2020	11272	G	T	11252	29854	NSP6	M100I	SNP	Transmembrane protein
hCoV-19/India/AIIMS-DELHI-cov20/2020	25563	G	T	25560	29880	ORF3a	Q57H	SNP	ORF3a protein
hCoV-19/India/AIIMS-DELHI-cov48/2020	25563	G	T	25543	29854	ORF3a	Q57H	SNP	ORF3a protein
hCoV-19/India/AIIMS-DELHI-cov55/2020	25563	G	T	25563	29903	ORF3a	Q57H	SNP	ORF3a protein
hCoV-19/India/AIIMS-DELHI-cov55/2020	26062	G	T	26062	29903	ORF3a	G224C	SNP	ORF3a protein
hCoV-19/India/AIIMS-DELHI-cov20/2020	22444	C	T	22441	29880	S	D294D	SNP_silent	Spike
hCoV-19/India/AIIMS-DELHI-cov20/2020	23403	A	G	23400	29880	S	D614G	SNP	Spike
hCoV-19/India/AIIMS-DELHI-cov48/2020	22444	C	T	22424	29854	S	D294D	SNP_silent	Spike
hCoV-19/India/AIIMS-DELHI-cov48/2020	23403	A	G	23383	29854	S	D614G	SNP	Spike
hCoV-19/India/AIIMS-DELHI-cov55/2020	22419	C	T	22419	29903	S	T286I	SNP	Spike
hCoV-19/India/AIIMS-DELHI-cov55/2020	22444	C	T	22444	29903	S	D294D	SNP_silent	Spike
hCoV-19/India/AIIMS-DELHI-cov55/2020	23403	A	G	23403	29903	S	D614G	SNP	Spike
