## Supplementary Table 1 for "Molecular signature of postmortem lung tissue from COVID-19 patients suggests distinct trajectories driving mortality"

### Sheet: Sheet1
Sample metadata
SampleNo.	Condition	Group	Age	Gender	Smoking status	Diabetes	Cancer	Cardiovascular complications	Respiratory complications	Liver or kidney complications	Other comorbdities	Exudative Diffuse alveolar damage	Org Diffuse alveolar damage	Acute Bronchopneumonia	Acute lung Injury	Other lung complications	Sample collection date
N10	normal	N	59	Male	yes		yes										2018-10-08
N11	normal	N	59	Male	yes		yes										2018-02-19
N6	normal	N	50	Female	yes		yes										2019-06-06
N7	normal	N	45	Female	no		yes										2019-06-26
N9	normal	N	55	Male	yes		yes										2019-07-25
4N	normal	N	68	Male	yes		yes										2018-09-20
7N	normal	N	26	Female	no		yes										2018-11-05
17N	normal	N	69	Female	no		yes										2018-04-12
19N	normal	N	21	Female	no		yes										2018-05-17
21N	normal	N	58	Female	no		yes										2018-06-07
cov2	covid-19	G2	59	Male		yes	no	no	no	no	no	yes	no	yes	no	yes	2020-09-04
cov8	covid-19	G2	56	Male		yes	no	yes	no	no	no	yes	yes	no	no	no	2020-07-04
cov11	covid-19	G2	28	Male		no	no	no	no	no	no	no	no	no	no	yes	2020-09-18
cov16	covid-19	G2	37	Male		no	no	no	no	yes	no	yes	no	no	yes	yes	2020-08-30
cov18	covid-19	G2	34	Female		no	no	no	no	no	yes	no	no	no	no	yes	2020-08-16
cov19	covid-19	G2	54	Male		no	no	no	no	yes	no	yes	no	no	no	no	2020-09-16
cov20	covid-19	G1	60	Female		no	yes	no	no	no	no	yes	no	no	no	yes	2020-07-09
cov23	covid-19	G1	50	Male		yes	no	yes	no	yes	no	no	yes	yes	no	yes	2020-08-02
cov26	covid-19	G2	38	Male		yes	no	yes	no	yes	yes						2020-07-18
cov27	covid-19	G1	62	Female		no	no	no	yes	no	yes	no	yes	no	no	yes	2020-08-05
cov30	covid-19	G1	64	Male		no	no	no	no	no	no	no	no	yes	yes	yes	2020-07-25
cov6	covid-19	G2	58	Female		no	no	yes	no	no	yes	yes	no	no	no	yes	2020-10-12
cov21	covid-19	G2	60	Female		no	yes	no	no	no	no	yes	no	no	no	yes	2020-07-09
cov22	covid-19	G2	50	Female		no	no	yes	yes	no	no	no	yes	yes	no	no	2020-07-15
cov25	covid-19	G2	54	Male		no	no	no	no	yes	no	no	yes	no	no	yes	2020-08-02
cov32	covid-19	G2	50	Female		no	no	no	no	no	no	no	yes	no	no	no	2020-10-26
cov33	covid-19	G2	77	Male		yes	no	yes	no	yes	no	no	yes	no	no	yes	2020-10-28
cov36	covid-19	G2	64	Male		no	no	yes	no	yes	no	no	no	yes	no	yes	2020-12-05
cov38	covid-19	G2	72	Male		yes	yes	yes	no	yes	yes						2020-11-24
cov39	covid-19	G2	62	Male		no	no	yes	no	no	no	no	no	yes	no	no	2020-12-30
cov40	covid-19	G2	60	Female		yes	no	yes	no	no	no	no	no	no	no	no	2020-12-02
cov41	covid-19	G2	74	Female		no	no	no	yes	yes	no	no	no	no	no	yes	2020-11-22
cov42	covid-19	G2	40	Male		no	no	yes	yes	yes	no	yes	no	yes	no	no	2020-12-30
cov47	covid-19	G2	55	Female		no	no	no	no	yes	no	no	no	no	no	yes	2020-08-29
cov48	covid-19	G2	41	Male		yes	no	yes	no	yes	no	no	no	no	no	yes	2020-07-14
cov49	covid-19	G2	20	Female		no	no	no	no	yes	no	yes	no	yes	no	no	2020-07-30
cov50	covid-19	G1	15	Male		no	yes	no	no	no	no	yes	no	no	yes	no	2020-10-06
cov53	covid-19	G1	59	Female		yes	no	yes	no	no	no	yes	no	no	no	yes	2020-10-21
cov54	covid-19	G2	69	Male		no	no	no	no	yes	no	yes	no	no	no	no	2020-09-22
cov55	covid-19	G1	52	Female		no	yes	no	no	yes	yes	no	yes	no	yes	no	2020-07-08
cov60	covid-19	G1	34	Male		no	no	yes	no	no	no	no	no	no	no	no	2020-10-21

### Sheet: Sheet2
Correlation between Comorbidities and Covid Groups (G1 and G2)
Comorbidity	Chi-Square p value
Age	0.8865
Gender	0.9039
Diabetes	1
Cancer	0.177
Cardiovascular complications	0.9258
Respiratory complications	1
Liver or kidney complications	0.2601
Other comorbdities	1
Exdutive Diffuse alveolar damage	1
Org Diffuse alveolar damage	0.7853
Acute Bronchopneumonia	1
Acute lung Injury	0.09244
Other lung complications	1
Days of admission	0.5194
